# Castration delays epigenetic aging and feminises DNA methylation at androgen-regulated loci

**DOI:** 10.1101/2020.11.16.385369

**Authors:** VJ Sugrue, JA Zoller, P Narayan, AT Lu, OJ Ortega-Recalde, MJ Grant, CS Bawden, SR Rudiger, A Haghani, DM Bond, M Garratt, KE Sears, N Wang, XW Yang, RG Snell, TA Hore, S Horvath

**Affiliations:** Department of Anatomy, University of Otago, Dunedin, 9016, New Zealand; Department of Biostatistics, Fielding School of Public Health, University of California Los Angeles, Los Angeles, California, USA; Applied Translational Genetics Group, School of Biological Sciences, Centre for Brain Research, The University of Auckland, Auckland, 1010, New Zealand; Department of Human Genetics, David Geffen School of Medicine, University of California Los Angeles, Los Angeles, CA 90095, USA; Livestock and Farming Systems, South Australian Research and Development Institute, Roseworthy, South Australia 5371, Australia; Department of Ecology and Evolutionary Biology, UCLA, Los Angeles, CA, USA; Center for Neurobehavioral Genetics, Semel Institute for Neuroscience and Human Behavior, University of California, Los Angeles (UCLA), Los Angeles, CA 90095, USA; Department of Psychiatry and Biobehavioral Sciences, David Geffen School of Medicine at UCLA, Los Angeles, CA 90095, USA

**Keywords:** Castration, epigenetic clock, epigenetics, DNA methylation, aging/ageing, biomarker of aging, androgens

## Abstract

In mammals, females generally live longer than males. Nevertheless, the mechanisms underpinning sex-dependent longevity are currently unclear. Epigenetic clocks are powerful biological biomarkers capable of precisely estimating chronological age using only DNA methylation data. These clocks have been used to identify novel factors influencing the aging rate, but few studies have examined the performance of epigenetic clocks in divergent mammalian species. In this study, we developed the first epigenetic clock for domesticated sheep (*Ovis aries*), and using 185 CpG sites can predict chronological age with a median absolute error of 5.1 months from ear punch and blood samples. We have discovered that castrated male sheep have a decelerated aging rate compared to intact males, mediated at least in part by the removal of androgens. Furthermore, we identified several androgen-sensitive CpG dinucleotides that become progressively hypomethylated with age in intact males, but remain stable in castrated males and females. Many of these androgen sensitive demethylating sites are regulatory in nature and located in genes with known androgen-dependent regulation, such as *MKLN1, LMO4* and *FN1*. Comparable sex-specific methylation differences in *MKLN1* also exist in mouse muscle (p=0.003) but not blood, indicating that androgen dependent demethylation exists in multiple mammalian groups, in a tissue-specific manner. In characterising these sites, we identify biologically plausible mechanisms explaining how androgens drive male-accelerated aging.
