## Supplemental Table 2 for "Castration delays epigenetic aging and feminises DNA methylation at androgen-regulated loci"

Category	Term	Count	%	PValue	Genes	List Total	Pop Hits	Pop Total	Fold Enrichment	Bonferroni	Benjamini	FDR\
UP_KEYWORDS	DNA-binding	24	6.857142857	1.35E-04	ELF2, BACH2, SMAD6, OTX2, SOX2, POLA1, PAX6, ESRRG, NR4A2, PAX5, ARNTL, NR2E1, MEIS1, FOXP2, PKNOX2, DLX1, ZFHX4, HOXC4, EBF2, FOXB1, NEUROD6, ZFHX3, FOXD3, NR2F1	196	183	3526	2.359317497	0.011833366	0.011833366	0.14641378447178832\
GOTERM_CC_DIRECT	GO:0005634~nucleus	45	12.85714286	0.001047055	BACH2, ELF2, TFAP4, MIPOL1, BTRC, SOX2, PAX6, CNOT2, CTNND1, PAX5, NR2E1, MEIS1, ATP2B1, PRDM13, DDX3X, CDKN2C, MAPKAP1, HOXC4, BCL6, FOXB1, TCF4, TRIP11, USP15, NR2F1, MVB12B, RAB2A, PAN2, PLAG1, ACTN4, CREB1, SMAD6, ARID5B, OTX2, ESRRG, TLE4, ARNTL, PKNOX2, DLX1, PSMD14, ZFHX4, TENM1, EBF2, MOSPD1, MAB21L1, NEUROD6	170	500	2990	1.582941176	0.160500869	0.160500869	1.2661329277939504\
UP_KEYWORDS	Nucleus	26	7.428571429	0.00182991	ELF2, SOX2, PAX6, PAX5, NR2E1, MEIS1, EPC1, PSMB7, MAPKAP1, HOXC4, NR2F1, PAN2, PLAG1, SMAD6, OTX2, NR4A2, ESRRG, ARNTL, SMC4, PKNOX2, DLX1, ZFHX4, EBF2, KAT6B, NEUROD6, ZFHX3	196	246	3526	1.901360544	0.148860814	0.077427951	1.9643491039775363\
GOTERM_BP_DIRECT	GO:0010606~positive regulation of cytoplasmic mRNA processing body assembly	4	1.142857143	0.003040554	PAN2, PAN3, CNOT2, CNOT1	150	6	2660	11.82222222	0.924401395	0.924401395	4.600941278683035\
GOTERM_BP_DIRECT	GO:0030509~BMP signaling pathway	6	1.714285714	0.004029279	ACVR2A, RGMA, FGF8, USP9X, SMAD6, USP15	150	20	2660	5.32	0.967409391	0.819471307	6.053889480288976\
UP_KEYWORDS	Transcription regulation	13	3.714285714	0.004231928	EPC1, BACH2, EBF2, SMAD6, SOX2, PAX6, NR4A2, ESRRG, PAX5, ARNTL, NEUROD6, NR2E1, NR2F1	196	92	3526	2.54203638	0.311472392	0.1169734	4.489668455132934\
GOTERM_BP_DIRECT	GO:0006355~regulation of transcription, DNA-templated	12	3.428571429	0.004745752	ASXL3, ZFHX4, SIN3A, EBF2, SOX2, PAX6, CSDE1, PAX5, MED23, MEIS1, ARID2, CHD4	150	81	2660	2.627160494	0.982296228	0.73937148	7.09379557707287\
INTERPRO	IPR007087:Zinc finger, C2H2	16	4.571428571	0.004851258	PLAG1, ZBTB47, KLF9, ZBTB10, RBM5, ZNF143, ZNF654, ZFR, ARID2, PRDM13, ZFHX4, TRPS1, BCL11A, BCL6, ZNF608, ZFHX3	195	127	3420	2.209569958	0.881165283	0.881165283	6.641722531510252\
GOTERM_BP_DIRECT	GO:0000122~negative regulation of transcription from RNA polymerase II promoter	17	4.857142857	0.006417837	BMP4, FGFR1, SOX2, NR4A2, TLE4, PAX5, CNOT2, CNOT1, DDX5, PRDM13, EPC1, DLX1, TRPS1, MOSPD1, TCF4, ZFHX3, NR2F1	150	146	2660	2.064840183	0.99574587	0.744610699	9.478966158292057\
GOTERM_MF_DIRECT	GO:0004535~poly(A)-specific ribonuclease activity	4	1.142857143	0.007241784	PAN2, PAN3, CNOT2, CNOT1	160	7	2508	8.957142857	0.685141858	0.685141858	8.393488544056272\
KEGG_PATHWAY	oas05202:Transcriptional misregulation in cancer	9	2.571428571	0.007844485	SUPT3H, KDM6A, SIN3A, CDKN2C, PAX5, GRIA3, BCL6, DDX5, MEIS1	77	53	1350	2.977211468	0.702640635	0.702640635	9.014819829377728\
GOTERM_MF_DIRECT	GO:0000977~RNA polymerase II regulatory region sequence-specific DNA binding	8	2.285714286	0.008563395	PKNOX2, DLX1, ACTN4, HAND2, ARID5B, ESRRG, BCL6, FOXD3	160	38	2508	3.3	0.745242503	0.495264924	9.85367664111605\
UP_KEYWORDS	Transcription	13	3.714285714	0.008977176	EPC1, BACH2, EBF2, SMAD6, SOX2, PAX6, NR4A2, ESRRG, PAX5, ARNTL, NEUROD6, NR2E1, NR2F1	196	101	3526	2.315518287	0.547767482	0.179949785	9.305743490891016\
GOTERM_MF_DIRECT	GO:0046872~metal ion binding	24	6.857142857	0.009175345	PLAG1, ZBTB47, KDM6A, KLF9, ZBTB10, ACACA, MBNL1, ZNF143, ZNF654, ARID2, RUFY3, PRDM13, ATP2B1, ACVR2A, PDE7B, ATP2B3, EBF2, BCL11A, NT5C2, BCL6, RNF19B, ZNF608, PCCA, HECTD1	160	219	2508	1.717808219	0.769063815	0.386477263	10.522534693902196\
GOTERM_MF_DIRECT	GO:0043565~sequence-specific DNA binding	14	4	0.009184528	ELF2, CREB1, OTX2, SOX2, PAX6, NR2E1, CALCOCO1, ZFHX4, TRPS1, HOXC4, RFX3, FOXB1, ZFHX3, NR2F1	160	100	2508	2.1945	0.769403909	0.307032311	10.532537842180966\
GOTERM_MF_DIRECT	GO:0000978~RNA polymerase II core promoter proximal region sequence-specific DNA binding	15	4.285714286	0.013189096	PLAG1, KDM6A, TFAP4, SMAD6, CREB1, OTX2, PAX6, PAX5, MEIS1, FOXP2, EBF2, BCL11A, NEUROD6, TCF4, CHD4	160	116	2508	2.026939655	0.878885419	0.344399485	14.797941597788233\
GOTERM_MF_DIRECT	GO:0001077~transcriptional activator activity, RNA polymerase II core promoter proximal region sequence-specific binding	12	3.428571429	0.014075574	PLAG1, TFAP4, HAND2, EBF2, OTX2, PAX6, NR4A2, PAX5, NEUROD6, TCF4, NR2E1, MEIS1	160	83	2508	2.26626506	0.895012749	0.313159186	15.716580986017902\
GOTERM_BP_DIRECT	GO:0006351~transcription, DNA-templated	13	3.714285714	0.014846686	EPC1, ASXL3, BACH2, EBF2, SMAD6, SOX2, PAX6, PAX5, PIAS2, RFX3, ARNTL, CALCOCO1, NR2F1	150	107	2660	2.154517134	0.999996901	0.92088692	20.65487734774053\
INTERPRO	IPR011991:Winged helix-turn-helix DNA-binding domain	10	2.857142857	0.01763612	ELF2, ASCC3, PAX6, PAX5, RFX3, FOXB1, KAT6B, ARID2, FOXP2, FOXD3	195	71	3420	2.47020585	0.999587613	0.979692687	22.23359530403668\
GOTERM_CC_DIRECT	GO:0005667~transcription factor complex	8	2.285714286	0.020712283	SIN3A, HAND2, SMAD6, MED23, ARNTL, TCF4, MEIS1, ZFHX3	170	50	2990	2.814117647	0.969659598	0.825815034	22.475197981861328\
UP_KEYWORDS	ATP-binding	19	5.428571429	0.021468956	CDK19, FGFR1, PAN3, TGFBR1, CDK8, ACACA, DDX5, ATP2B1, ACVR2A, HSPH1, ATP2B3, DDX3X, HSPA2, FIGN, PRKACB, MELK, PCCA, AKT3, MAP2K5	196	196	3526	1.743908788	0.851896433	0.31748358	20.948876883435574\
KEGG_PATHWAY	oas03018:RNA degradation	5	1.428571429	0.022572395	PAN2, PAN3, CNOT2, CNOT1, ZCCHC7	77	20	1350	4.383116883	0.970281393	0.827609144	23.95778195421494\
GOTERM_CC_DIRECT	GO:0000790~nuclear chromatin	8	2.285714286	0.022900228	HAND2, TRPS1, PAX6, RFX3, SMARCA2, CHD4, CALCOCO1, FOXD3	170	51	2990	2.75893887	0.979116741	0.72461977	24.55587403346979\
INTERPRO	IPR015880:Zinc finger, C2H2-like	13	3.714285714	0.026388554	PRDM13, PLAG1, ZBTB47, ZFHX4, KLF9, ZBTB10, TRPS1, BCL11A, BCL6, ZNF143, ZNF654, ZFHX3, ZFR	195	114	3420	2	0.999991817	0.979848474	31.472593452694486\
GOTERM_MF_DIRECT	GO:0070888~E-box binding	4	1.142857143	0.028287405	TFAP4, HAND2, ARNTL, TCF4	160	11	2508	5.7	0.989564451	0.478888379	29.2572415125097\
KEGG_PATHWAY	oas04550:Signaling pathways regulating pluripotency of stem cells	8	2.285714286	0.036800174	BMP4, ACVR2A, FGFR1, SOX2, PAX6, MEIS1, ZFHX3, AKT3	77	57	1350	2.460697198	0.996893117	0.854082191	36.22334564577163\
GOTERM_BP_DIRECT	GO:0021983~pituitary gland development	4	1.142857143	0.039755059	BMP4, CREB1, SOX2, PAX6	150	14	2660	5.066666667	1	0.996764114	46.60585452630561\
GOTERM_CC_DIRECT	GO:0005730~nucleolus	14	4	0.045346207	SRPK2, KDM7A, BCLAF1, RAB8A, ACACA, POLA1, CASK, DDX5, MRPS9, ACIN1, ZFHX3, ZCCHC7, NOVA1, FBXO11	170	138	2990	1.784313725	0.99956921	0.855932365	43.132701108040536\
UP_KEYWORDS	Nucleotide-binding	20	5.714285714	0.048072266	CDK19, ARL1, FGFR1, PAN3, TGFBR1, CDK8, ACACA, DDX5, ATP2B1, ACVR2A, HSPH1, ATP2B3, DDX3X, HSPA2, FIGN, PRKACB, MELK, PCCA, AKT3, MAP2K5	196	230	3526	1.56433008	0.986903652	0.51449724	41.35281967438568\
GOTERM_MF_DIRECT	GO:0003677~DNA binding	15	4.285714286	0.050621671	ASXL3, ZFAND5, BCLAF1, SOX2, POLA1, PAX5, CXXC4, ARNTL, ARID2, MEIS1, DDX3X, EBF2, CSDE1, PIAS2, KAT6B	160	138	2508	1.703804348	0.999741268	0.643871798	46.55904629541221\
SMART	SM00355:ZnF_C2H2	13	3.714285714	0.051467217	PRDM13, PLAG1, ZBTB47, ZFHX4, KLF9, ZBTB10, TRPS1, BCL11A, BCL6, ZNF143, ZNF654, ZFHX3, ZFR	145	114	2284	1.796249244	0.999014045	0.999014045	45.999378396653654\
GOTERM_MF_DIRECT	GO:0003682~chromatin binding	13	3.714285714	0.053744843	PRDM13, DLX1, SIN3A, EBF2, SMAD6, POLA1, PAX6, TLE4, WAC, URI1, TCF4, MEIS1, CALCOCO1	160	114	2508	1.7875	0.999846781	0.62316961	48.64143316146649\
GOTERM_BP_DIRECT	GO:0071542~dopaminergic neuron differentiation	3	0.857142857	0.054356112	FGF8, OTX2, NR4A2	150	7	2660	7.6	1	0.998852971	57.87242666137627\
GOTERM_BP_DIRECT	GO:0001967~suckling behavior	3	0.857142857	0.054356112	HAND2, GLS, CNTFR	150	7	2660	7.6	1	0.998852971	57.87242666137627\
KEGG_PATHWAY	oas04612:Antigen processing and presentation	3	0.857142857	0.05463717	HSPA2, CREB1, NFYA	77	7	1350	7.513914657	0.999825348	0.885040962	49.03410479008284\
INTERPRO	IPR013088:Zinc finger, NHR/GATA-type	5	1.428571429	0.056327717	TRPS1, NR4A2, ESRRG, NR2E1, NR2F1	195	26	3420	3.372781065	1	0.99825047	55.92738258975629\
GOTERM_BP_DIRECT	GO:0006397~mRNA processing	4	1.142857143	0.056376289	PAN2, SON, CSTF3, PAN3	150	16	2660	4.433333333	1	0.997868538	59.24315078064535\
GOTERM_BP_DIRECT	GO:0043524~negative regulation of neuron apoptotic process	6	1.714285714	0.063804881	DLX1, FGF8, GRIK2, NR4A2, CNTFR, FOXB1	150	39	2660	2.728205128	1	0.997995177	63.93310496592149\
GOTERM_MF_DIRECT	GO:0001227~transcriptional repressor activity, RNA polymerase II transcription regulatory region sequence-specific binding	4	1.142857143	0.064796403	ARID5B, PAX6, BCL6, FOXD3	160	15	2508	4.18	0.999976336	0.655326351	55.42701226266917\
GOTERM_BP_DIRECT	GO:0009791~post-embryonic development	5	1.428571429	0.06790873	BMP4, TGFBR1, ARID5B, NR4A2, FOXP2	150	28	2660	3.166666667	1	0.997429156	66.30249249334493\
UP_KEYWORDS	Developmental protein	6	1.714285714	0.073168607	HOXC4, EBF2, SOX2, PAX6, PAX5, NEUROD6	196	41	3526	2.632653061	0.998752431	0.615273496	56.08978290484343\
INTERPRO	IPR013087:Zinc finger C2H2-type/integrase DNA-binding domain	10	2.857142857	0.074544192	PRDM13, PLAG1, ZBTB47, ZFHX4, KLF9, ZBTB10, BCL11A, BCL6, ZNF143, ZFHX3	195	92	3420	1.906354515	1	0.998870833	66.53947576426947\
GOTERM_CC_DIRECT	GO:0010494~cytoplasmic stress granule	4	1.142857143	0.077476731	DDX3X, PUM2, MBNL1, RC3H1	170	18	2990	3.908496732	0.999998584	0.932353894	62.50150376384029\
GOTERM_CC_DIRECT	GO:0000932~cytoplasmic mRNA processing body	4	1.142857143	0.077476731	PAN2, PAN3, CNOT1, RC3H1	170	18	2990	3.908496732	0.999998584	0.932353894	62.50150376384029\
GOTERM_CC_DIRECT	GO:0016607~nuclear speck	5	1.428571429	0.077617791	SRSF3, BCLAF1, SON, ACIN1, NSRP1	170	29	2990	3.032454361	0.999998619	0.894475361	62.57118517076705\
GOTERM_CC_DIRECT	GO:0005681~spliceosomal complex	3	0.857142857	0.088005149	RBM5, WAC, PTBP2	170	9	2990	5.862745098	0.999999792	0.888946397	67.38771549190285\
GOTERM_MF_DIRECT	GO:0003705~transcription factor activity, RNA polymerase II distal enhancer sequence-specific binding	4	1.142857143	0.088347096	TFAP4, CREB1, TLE4, MEIS1	160	17	2508	3.688235294	0.99999959	0.737364176	67.23080373951768\
INTERPRO	IPR001650:Helicase, C-terminal	6	1.714285714	0.093614523	DDX46, DDX3X, ASCC3, DDX5, SMARCA2, CHD4	195	43	3420	2.447227191	1	0.999234677	75.0690356238073\
GOTERM_BP_DIRECT	GO:0050680~negative regulation of epithelial cell proliferation	4	1.142857143	0.097658641	BMP4, GPC3, SOX2, PAX6	150	20	2660	3.546666667	1	0.99963734	79.59681871371532\
GOTERM_BP_DIRECT	GO:0007030~Golgi organization	4	1.142857143	0.097658641	RAB2A, ARL1, TRIP11, USP6NL	150	20	2660	3.546666667	1	0.99963734	79.59681871371532\
GOTERM_BP_DIRECT	GO:0045944~positive regulation of transcription from RNA polymerase II promoter	16	4.571428571	0.099670721	SOX2, CASK, MED14, ARNTL, MED13, DDX5, CALCOCO1, ACVR2A, EPC1, HSPH1, SIN3A, DDX3X, PIAS2, RFX3, MOSPD1, FOXD3	150	188	2660	1.509219858	1	0.999400627	80.28928951147876\
}
